# Variation in the ACE2 receptor has limited utility for SARS-CoV-2 host prediction

**DOI:** 10.1101/2022.05.16.492068

**Authors:** Nardus Mollentze, Deborah Keen, Uuriintuya Munkhbayar, Roman Biek, Daniel G. Streicker

## Abstract

Transmission of SARS-CoV-2 from humans to other species threatens wildlife conservation and may create novel sources of viral diversity for future zoonotic transmission. A variety of computational heuristics have been developed to pre-emptively identify susceptible host species based on variation in the ACE2 receptor used for viral entry. However, the predictive performance of these heuristics remains unknown. Using a newly-compiled database of 96 species we show that, while variation in ACE2 can be used by machine learning models to accurately predict animal susceptibility to sarbecoviruses (accuracy = 80.2%, binomial confidence interval [CI]: 70.8 – 87.6%), the sites informing predictions have no known involvement in virus binding and instead recapitulate host phylogeny. Models trained on host phylogeny alone performed equally well (accuracy = 84.4%, CI: 75.5 – 91.0%) and at a level equivalent to retrospective assessments of accuracy for previously published models. These results suggest that the predictive power of ACE2-based models derives from strong correlations with host phylogeny rather than processes which can be mechanistically linked to infection biology. Further, biased availability of ACE2 sequences misleads projections of the number and geographic distribution of at-risk species. Models based on host phylogeny reduce this bias, but identify a very large number of susceptible species, implying that model predictions must be combined with local knowledge of exposure risk to practically guide surveillance. Identifying barriers to viral infection or onward transmission beyond receptor binding and incorporating data which are independent of host phylogeny will be necessary to manage the ongoing risk of establishment of novel animal reservoirs of SARS-CoV-2.
