## Supplementary file 1 for "Variation in the ACE2 receptor has limited utility for SARS-CoV-2 host prediction"

### Sheet: infection
species	infected	viruses_true	viruses_false	evidence_true	evidence_false	citation	ace2_accession	ace2_subsituted	ace2_subsituted_species
Ailuropoda melanoleuca	True	SARS-CoV-2		Cell culture (het-ACE2)		Liu et al. 2021	XP_034505781.1	False
Anas platyrhynchos	False		SARS-CoV-2		Experimental infection	Shi et al. 2020	XP_012949915.3	False
Anser anser	True	SARS-CoV-1		Observed infection		Wang et al. 2005	XP_013039300.1	True	Anser cygnoides
Anser cygnoides	False		SARS-CoV-2		Experimental infection	Suarez et al. 2020	XP_013039300.1	False
Aselliscus stoliczkanus	True	SARS-like CoV		Observed infection		Hu et al. 2017	XP_019522936.1	True	Hipposideros armiger
Bos mutus	True	SARS-CoV-2		Cell culture (het-ACE2)		Liu et al. 2021	XP_005903173.1	False
Bos taurus	True	SARS-CoV-2		Cell culture (het-ACE2)		Liu et al. 2021	XP_005228485.1	False
Bubalus bubalis	True	SARS-CoV-2		Cell culture (het-ACE2)		Liu et al. 2021	XP_006041602.1	False
Callithrix jacchus	True	SARS-CoV-2	SARS-CoV-2	Experimental infection	Cell culture (het-ACE2)	Liu et al. 2021; Lu et al. 2020	XP_008987241.1	False
Canis familiaris	True	SARS-CoV-2		Observed infection; Experimental infection; Cell culture (het-ACE2)		Bosco-Lauth et al. 2020; Liu et al. 2021; Shi et al. 2020; Sit et al. 2020	NP_001158732.1	False
Capra hircus	True	SARS-CoV-2		Cell culture (het-ACE2)		Liu et al. 2021	NP_001277036.1	False
Ceratotherium simum	True	SARS-CoV-2		Cell culture (het-ACE2)		Liu et al. 2021	XP_004435206.1	False
Chaerephon plicatus	True	SARS-like CoV		Observed infection		Yang et al. 2013	XP_036127492.1	True	Molossus molossus
Chlorocebus sabaeus	True	SARS-CoV-1		Experimental infection		McAuliffe et al. 2004	XP_007989304.2	False
Coturnix japonica	False		SARS-CoV-2		Experimental infection	Suarez et al. 2020	XP_015742063.1	False
Cricetulus griseus	True	SARS-CoV-2		Cell culture (het-ACE2)		Liu et al. 2021	XP_027288607.1	False
Cynomys ludovicianus	False		SARS-CoV-2		Experimental infection	Bosco-Lauth et al. 2021	XP_005316051.3	True	Ictidomys tridecemlineatus
Delphinapterus leucas	True	SARS-CoV-2		Cell culture (het-ACE2)		Liu et al. 2021	XP_022418360.1	False
Eptesicus fuscus	False		SARS-CoV-2		Experimental infection	Hall et al. 2020	XP_008153150.1	False
Equus caballus	True	SARS-CoV-2		Cell culture (het-ACE2)		Liu et al. 2021	XP_001490241.1	False
Eumetopias jubatus	True	SARS-CoV-2		Cell culture (het-ACE2)		Liu et al. 2021	XP_027970822.1	False
Felis catus	True	SARS-CoV-1; SARS-CoV-2		Observed infection; Experimental infection; Cell culture (het-ACE2)		Barrs et al. 2020; Bosco-Lauth et al. 2020; Halfmann et al. 2020; Liu et al. 2021; Shi et al. 2020; Wang et al. 2005	NP_001034545.1	False
Gallus gallus	False		SARS-CoV-2		Experimental infection	Schlottau et al. 2020; Shi et al. 2020	XP_416822.3	False
Globicephala melas	True	SARS-CoV-2		Cell culture (het-ACE2)		Liu et al. 2021	XP_030703991.1	False
Gorilla gorilla	True	SARS-CoV-2		Cell culture (het-ACE2)		Liu et al. 2021	XP_018874749.1	False
Hipposideros armiger	False		SARS-CoV-2		Cell culture (het-ACE2)	Mykytyn et al. 2021	XP_019522936.1	False
Homo sapiens	True	SARS-CoV-1; SARS-CoV-2		Observed infection; Cell culture (het-ACE2)		Liu et al. 2021; Peiris et al. 2003; Wu et al. 2020	NP_001358344.1	False
Ictidomys tridecemlineatus	True	SARS-CoV-2		Cell culture (het-ACE2)		Liu et al. 2021	XP_005316051.3	False
Jaculus jaculus	True	SARS-CoV-2		Cell culture (het-ACE2)		Liu et al. 2021	XP_004671523.1	False
Lipotes vexillifer	True	SARS-CoV-2		Cell culture (het-ACE2)		Liu et al. 2021	XP_007466389.1	False
Lynx canadensis	True	SARS-CoV-2		Cell culture (het-ACE2)		Liu et al. 2021	XP_030160839.1	False
Macaca fascicularis	True	SARS-CoV-2		Experimental infection; Cell culture (het-ACE2)		Liu et al. 2021; Rockx et al. 2020	XP_005593094.2	False
Macaca mulatta	True	SARS-CoV-2		Experimental infection		Munster et al. 2020	NP_001129168.1	False
Manis javanica	True	ACE2-utilizing SARS-like CoV; SARS-CoV-2		Observed infection; Cell culture (het-ACE2)		Liu et al. 2021; Xiao et al. 2020	XP_017505752.1	False
Meleagris gallopavo	False		SARS-CoV-2		Experimental infection	Suarez et al. 2020	XP_019467554.1	False
Mesocricetus auratus	True	SARS-CoV-2	ACE2-utilizing SARS-like CoV	Experimental infection	Cell culture	Chan et al. 2020; Ge et al. 2013; Sia et al. 2020	XP_005074266.1	False
Mus musculus	False		SARS-CoV-2		Experimental infection; Cell culture (het-ACE2)	Bosco-Lauth et al. 2021; Liu et al. 2021	NP_081562.2	False
Mustela erminea	True	SARS-CoV-2		Cell culture (het-ACE2)		Liu et al. 2021	XP_032187677.1	False
Mustela putorius	True	SARS-CoV-2		Experimental infection		Kim et al. 2020; Shi et al. 2020	NP_001297119.1	False
Myotis chinensis	False		ACE2-utilizing SARS-like CoV		Cell culture	Ge et al. 2013	XP_036161734.1	True	Myotis myotis
Myotis davidii	False		ACE2-utilizing SARS-like CoV		Cell culture	Ge et al. 2013	XP_006775273.1	False
Neomonachus schauinslandi	True	SARS-CoV-2		Cell culture (het-ACE2)		Liu et al. 2021	XP_021536480.1	False
Neophocaena asiaeorientalis	True	SARS-CoV-2		Cell culture (het-ACE2)		Liu et al. 2021	XP_024599894.1	False
Neotoma cinerea	True	SARS-CoV-2		Experimental infection		Bosco-Lauth et al. 2021	XP_036030683.1	True	Onychomys torridus
Neovison vison	True	SARS-CoV-2		Observed infection		Hammer et al. 2021	CCP86723.1	False
Nomascus leucogenys	True	SARS-CoV-2		Cell culture (het-ACE2)		Liu et al. 2021	XP_003261132.2	False
Nyctereutes procyonoides	True	SARS-CoV-1; SARS-CoV-2		Observed infection; Experimental infection		Freuling et al. 2020; Guan et al. 2003	ABW16956.1	False
Orcinus orca	True	SARS-CoV-2		Cell culture (het-ACE2)		Liu et al. 2021	XP_004269705.1	False
Oryctolagus cuniculus	True	SARS-CoV-2		Experimental infection; Cell culture (het-ACE2)		Liu et al. 2021; Mykytyn et al. 2021	XP_002719891.1	False
Ovis aries	True	SARS-CoV-2		Cell culture (het-ACE2)		Liu et al. 2021	XP_011961657.1	False
Paguma larvata	True	SARS-CoV-1		Observed infection		Guan et al. 2003	AAX63775.1	False
Pan troglodytes	True	SARS-CoV-2		Cell culture (het-ACE2)		Liu et al. 2021	XP_016798468.1	False
Panthera leo	True	SARS-CoV-2		Observed infection		McAloose et al. 2020	XP_019273508.1	True	Panthera pardus
Panthera pardus	True	SARS-CoV-2		Cell culture (het-ACE2)		Liu et al. 2021	XP_019273508.1	False
Panthera tigris	True	SARS-CoV-2		Observed infection		McAloose et al. 2020	XP_007090142.2	False
Papio anubis	True	SARS-CoV-2		Cell culture (het-ACE2)		Liu et al. 2021	XP_021788732.1	False
Peromyscus leucopus	True	SARS-CoV-2		Cell culture (het-ACE2)		Liu et al. 2021	XP_028743609.1	False
Peromyscus maniculatus	True	SARS-CoV-2		Experimental infection		Bosco-Lauth et al. 2021; Fagre et al. 2020	XP_006973269.1	False
Phascolarctos cinereus	False		SARS-CoV-2		Cell culture (het-ACE2)	Liu et al. 2021	XP_020863153.1	False
Phodopus campbelli	True	SARS-CoV-2		Experimental infection		Trimpert et al. 2020	ACT66274.1	False
Phodopus roborovskii	True	SARS-CoV-2		Experimental infection		Trimpert et al. 2020	ACT66274.1	True	Phodopus campbelli
Phodopus sungorus	True	SARS-CoV-2		Experimental infection		Trimpert et al. 2020	ACT66274.1	True	Phodopus campbelli
Physeter catodon	True	SARS-CoV-2		Cell culture (het-ACE2)		Liu et al. 2021	XP_023971279.1	False
Piliocolobus tephrosceles	True	SARS-CoV-2		Cell culture (het-ACE2)		Liu et al. 2021	XP_023054821.1	False
Pongo abelii	True	SARS-CoV-2		Cell culture (het-ACE2)		Liu et al. 2021	NP_001124604.1	False
Pteropus alecto	False		ACE2-utilizing SARS-like CoV		Cell culture	Ge et al. 2013	XP_006911709.1	False
Puma concolor	True	SARS-CoV-2		Cell culture (het-ACE2)		Liu et al. 2021	XP_025790417.1	False
Rattus losea	True	SARS-CoV-1		Observed infection		Wang et al. 2005	XP_032746145.1	True	Rattus rattus
Rhinolophus affinis	True	ACE2-utilizing SARS-like CoV		Observed infection		Zhou et al. 2020	ABU54053.1	True	Rhinolophus pearsonii
Rhinolophus cornutus	True	SARS-like CoV		Observed infection		Suzuki et al. 2014	BCG67443.1	False
Rhinolophus ferrumequinum	True	ACE2-utilizing SARS-like CoV; SARS-like CoV		Observed infection		Alkhovsky et al. 2022; Li et al. 2005	XP_032963186.1	False
Rhinolophus macrotis	True	SARS-like CoV		Observed infection		Li et al. 2005	ADN93471.1	False
Rhinolophus monoceros	True	SARS-like CoV		Observed infection		Lin et al. 2017	ADN93477.1	True	Rhinolophus pusillus
Rhinolophus pearsonii	True	SARS-like CoV		Observed infection		Li et al. 2005	ADN93474.1	False
Rhinolophus pusillus	True	SARS-like CoV		Observed infection		Yang et al. 2013	ADN93477.1	False
Rhinolophus shameli	True	SARS-like CoV		Observed infection		Hul et al. 2021	ADN93474.1	True	Rhinolophus pearsonii
Rhinolophus sinicus	True	ACE2-utilizing SARS-like CoV; SARS-like CoV		Observed infection		Ge et al. 2013; Lau et al. 2005	ADN93475.1	False
Rhinolophus thomasi	True	SARS-like CoV		Observed infection		Lin et al. 2017	ADN93475.1	True	Rhinolophus sinicus
Rhinopithecus roxellana	True	SARS-CoV-2		Cell culture (het-ACE2)		Liu et al. 2021	XP_010364367.2	False
Rousettus aegyptiacus	True	ACE2-utilizing SARS-like CoV; SARS-CoV-2	ACE2-utilizing SARS-like CoV	Experimental infection; Cell culture (het-ACE2)	Experimental infection	Liu et al. 2021; Schlottau et al. 2020; van Doremalen et al. 2018; van Doremalen et al. 2018	XP_015974412.2	False
Rousettus leschenaultii	False		ACE2-utilizing SARS-like CoV		Cell culture	Ge et al. 2013	BAF50705.1	False
Saguinus mystax	False		SARS-CoV-1		Experimental infection	Roberts & Subbarao 2006	XP_008987241.1	True	Callithrix jacchus
Saimiri boliviensis	False		SARS-CoV-2		Cell culture (het-ACE2)	Liu et al. 2021	XP_010334925.2	False
Saimiri sciureus	False		SARS-CoV-1		Experimental infection	Roberts & Subbarao 2006	XP_010334925.2	True	Saimiri boliviensis
Sapajus apella	False		SARS-CoV-2		Cell culture (het-ACE2)	Liu et al. 2021	XP_032141854.1	False
Sciurus niger	False		SARS-CoV-2		Experimental infection	Bosco-Lauth et al. 2021	XP_015343540.1	True	Marmota marmota
Sigmodon fulviventer	True	SARS-CoV-1		Experimental infection		Watts et al. 2008	XP_036030683.1	True	Onychomys torridus
Sigmodon hispidus	False		SARS-CoV-1		Experimental infection	Watts et al. 2008	XP_036030683.1	True	Onychomys torridus
Sus scrofa	True	SARS-CoV-1; SARS-CoV-2	SARS-CoV-2	Observed infection; Cell culture (het-ACE2)	Experimental infection	Liu et al. 2021; Schlottau et al. 2020; Shi et al. 2020; Wang et al. 2005	NP_001116542.1	False
Theropithecus gelada	True	SARS-CoV-2		Cell culture (het-ACE2)		Liu et al. 2021	XP_025227847.1	False
Tupaia belangeri	True	SARS-CoV-2		Experimental infection		Zhao et al. 2020	XP_006164754.1	True	Tupaia chinensis
Tursiops truncatus	True	SARS-CoV-2		Cell culture (het-ACE2)		Liu et al. 2021	XP_019781177.2	False
Urocitellus elegans	False		SARS-CoV-2		Experimental infection	Bosco-Lauth et al. 2021	XP_026252505.1	True	Urocitellus parryii
Ursus arctos	True	SARS-CoV-2		Cell culture (het-ACE2)		Liu et al. 2021	XP_026333865.1	False
Vulpes vulpes	True	SARS-CoV-1; SARS-CoV-2		Observed infection; Cell culture (het-ACE2)		Liu et al. 2021; Wang et al. 2005	XP_025842512.1	False
Zalophus californianus	True	SARS-CoV-2		Cell culture (het-ACE2)		Liu et al. 2021	XP_027465353.1	False

### Sheet: shedding
species	shedding	viruses_true	viruses_false	evidence_true	evidence_false	citation	ace2_accession	ace2_subsituted	ace2_subsituted_species
Aselliscus stoliczkanus	False		SARS-like CoV		Observed infection	Hu et al. 2017	XP_019522936.1	True	Hipposideros armiger
Canis familiaris	True	SARS-CoV-2	SARS-CoV-2	Observed infection	Experimental infection	Bosco-Lauth et al. 2020; Liu et al. 2021; Shi et al. 2020; Sit et al. 2020	NP_001158732.1	False
Chlorocebus sabaeus	False		SARS-CoV-1		Experimental infection	McAuliffe et al. 2004	XP_007989304.2	False
Felis catus	True	SARS-CoV-2		Experimental infection		Barrs et al. 2020; Bosco-Lauth et al. 2020; Halfmann et al. 2020; Liu et al. 2021; Shi et al. 2020; Wang et al. 2005	NP_001034545.1	False
Homo sapiens	True	SARS-CoV-1; SARS-CoV-2		Observed infection		Liu et al. 2021; Peiris et al. 2003; Wu et al. 2020	NP_001358344.1	False
Macaca fascicularis	True	SARS-CoV-2		Experimental infection		Liu et al. 2021; Rockx et al. 2020	XP_005593094.2	False
Macaca mulatta	True	SARS-CoV-2		Experimental infection		Munster et al. 2020	NP_001129168.1	False
Mesocricetus auratus	True	SARS-CoV-2		Experimental infection		Chan et al. 2020; Ge et al. 2013; Sia et al. 2020	XP_005074266.1	False
Mustela putorius	True	SARS-CoV-2		Experimental infection		Kim et al. 2020; Shi et al. 2020	NP_001297119.1	False
Neotoma cinerea	True	SARS-CoV-2		Experimental infection		Bosco-Lauth et al. 2021	XP_036030683.1	True	Onychomys torridus
Neovison vison	True	SARS-CoV-2		Observed infection		Hammer et al. 2021	CCP86723.1	False
Nyctereutes procyonoides	True	SARS-CoV-1; SARS-CoV-2		Observed infection; Experimental infection		Freuling et al. 2020; Guan et al. 2003	ABW16956.1	False
Oryctolagus cuniculus	True	SARS-CoV-2		Experimental infection		Liu et al. 2021; Mykytyn et al. 2021	XP_002719891.1	False
Paguma larvata	True	SARS-CoV-1		Observed infection		Guan et al. 2003	AAX63775.1	False
Panthera leo	True	SARS-CoV-2		Observed infection		McAloose et al. 2020	XP_019273508.1	True	Panthera pardus
Panthera tigris	True	SARS-CoV-2		Observed infection		McAloose et al. 2020	XP_007090142.2	False
Peromyscus maniculatus	True	SARS-CoV-2		Experimental infection		Bosco-Lauth et al. 2021; Fagre et al. 2020	XP_006973269.1	False
Rhinolophus cornutus	False		SARS-like CoV		Observed infection	Suzuki et al. 2014	BCG67443.1	False
Rhinolophus ferrumequinum	False		SARS-like CoV		Observed infection	Alkhovsky et al. 2022; Li et al. 2005	XP_032963186.1	False
Rhinolophus macrotis	False		SARS-like CoV		Observed infection	Li et al. 2005	ADN93471.1	False
Rhinolophus pearsonii	False		SARS-like CoV		Observed infection	Li et al. 2005	ADN93474.1	False
Rhinolophus sinicus	True	ACE2-utilizing SARS-like CoV	SARS-like CoV	Observed infection	Observed infection	Ge et al. 2013; Lau et al. 2005	ADN93475.1	False
Rousettus aegyptiacus	True	SARS-CoV-2		Experimental infection		Liu et al. 2021; Schlottau et al. 2020; van Doremalen et al. 2018; van Doremalen et al. 2018	XP_015974412.2	False

### Sheet: references
citation	reference
Alkhovsky et al. 2022	Alkhovsky S, Lenshin S, Romashin A, Vishnevskaya T, Vyshemirsky O, Bulycheva Y, Lvov D, Gitelman A (2022). SARS-like Coronaviruses in Horseshoe Bats (Rhinolophus Spp.) in Russia, 2020. Viruses, 14(1), 113. ISSN 1999-4915, doi: 10.3390/v14010113.
Barrs et al. 2020	Barrs VR, Peiris M, Tam KWS, Law PYT, Brackman CJ, To EMW, Yu VYT, Chu DKW, Perera RAPM, Sit THC (2020). SARS-CoV-2 in Quarantined Domestic Cats from COVID-19 Households or Close Contacts, Hong Kong, China. Emerging Infectious Diseases, 26(12). doi: 10.3201/eid2612.202786.
Bosco-Lauth et al. 2020	Bosco-Lauth AM, Hartwig AE, Porter SM, Gordy PW, Nehring M, Byas AD, VandeWoude S, Ragan IK, Maison RM, Bowen RA (2020). Experimental Infection of Domestic Dogs and Cats with SARS-CoV-2: Pathogenesis, Transmission, and Response to Reexposure in Cats. Proceedings of the National Academy of Sciences, 117(42), 26382-26388. doi: 10.1073/pnas.2013102117.
Bosco-Lauth et al. 2021	Bosco-Lauth AM, Root JJ, Porter SM, Walker AE, Guilbert L, Hawvermale D, Pepper A, Maison RM, Hartwig AE, Gordy P, Bielefeldt-Ohmann H, Bowen RA (2021). Survey of Peridomestic Mammal Susceptibility to SARS-CoV-2 Infection. bioRxiv, 2021.01.21.427629. doi: 10.1101/2021.01.21.427629.
Chan et al. 2020	Chan JF, Zhang AJ, Yuan S, Poon VK, Chan CC, Lee AC, Chan W, Fan Z, Tsoi H, Wen L, Liang R, Cao J, Chen Y, Tang K, Luo C, Cai J, Kok K, Chu H, Chan K, Sridhar S, Chen Z, Chen H, To KK, Yuen K (2020). Simulation of the Clinical and Pathological Manifestations of Coronavirus Disease 2019 (COVID-19) in a Golden Syrian Hamster Model: Implications for Disease Pathogenesis and Transmissibility. Clinica…
Fagre et al. 2020	Fagre A, Lewis J, Eckley M, Zhan S, Rocha SM, Sexton NR, Burke B, Geiss B, Peersen O, Kading R, Rovnak J, Ebel GD, Tjalkens RB, Aboellail T, Schountz T (2020). SARS-CoV-2 Infection, Neuropathogenesis and Transmission among Deer Mice: Implications for Reverse Zoonosis to New World Rodents. bioRxiv, 2020.08.07.241810. doi: 10.1101/2020.08.07.241810.
Freuling et al. 2020	Freuling CM, Breithaupt A, Müller T, Sehl J, Balkema-Buschmann A, Rissmann M, Klein A, Wylezich C, Höper D, Wernike K, Aebischer A, Hoffmann D, Friedrichs V, Dorhoi A, Groschup MH, Beer M, Mettenleiter TC (2020). Susceptibility of Raccoon Dogs for Experimental SARS-CoV-2 Infection. Emerging Infectious Diseases, 26(12). doi: 10.3201/eid2612.203733.
Ge et al. 2013	Ge X, Li J, Yang X, Chmura AA, Zhu G, Epstein JH, Mazet JK, Hu B, Zhang W, Peng C, Zhang Y, Luo C, Tan B, Wang N, Zhu Y, Crameri G, Zhang S, Wang L, Daszak P, Shi Z (2013). Isolation and Characterization of a Bat SARS-like Coronavirus That Uses the ACE2 Receptor. Nature, 503(7477), 535-538. doi: 10.1038/nature12711.
Guan et al. 2003	Guan Y, Zheng BJ, He YQ, Liu XL, Zhuang ZX, Cheung CL, Luo SW, Li PH, Zhang LJ, Guan YJ, Butt KM, Wong KL, Chan KW, Lim W, Shortridge KF, Yuen KY, Peiris JSM, Poon LLM (2003). Isolation and Characterization of Viruses Related to the SARS Coronavirus from Animals in Southern China. Science, 302(5643), 276-278. doi: 10.1126/science.1087139.
Halfmann et al. 2020	Halfmann PJ, Hatta M, Chiba S, Maemura T, Fan S, Takeda M, Kinoshita N, Hattori S, Sakai-Tagawa Y, Iwatsuki-Horimoto K, Imai M, Kawaoka Y (2020). Transmission of SARS-CoV-2 in Domestic Cats. New England Journal of Medicine, 383, 592-594. doi: 10.1056/NEJMc2013400.
Hall et al. 2020	Hall JS, Knowles S, Nashold SW, Ip HS, Leon AE, Rocke T, Keller S, Carossino M, Balasuriya U, Hofmeister E (2020). Experimental Challenge of a North American Bat Species, Big Brown Bat (Eptesicus Fuscus), with SARS-CoV-2. Transboundary and Emerging Diseases, 68(6), 3443-3452. ISSN 1865-1682, doi: 10.1111/tbed.13949.
Hammer et al. 2021	Hammer AS, Quaade ML, Rasmussen TB, Fonager J, Rasmussen M, Mundbjerg K, Lohse L, Strandbygaard B, Jørgensen CS, Alfaro-Núñez A, Rosenstierne MW, Boklund A, Halasa T, Fomsgaard A, Belsham GJ, Bøtner A (2021). SARS-CoV-2 Transmission between Mink (Neovison Vison) and Humans, Denmark. Emerging Infectious Diseases, 27(2), 547-551. doi: 10.3201/eid2702.203794.
Hu et al. 2017	Hu B, Zeng L, Yang X, Ge X, Zhang W, Li B, Xie J, Shen X, Zhang Y, Wang N, Luo D, Zheng X, Wang M, Daszak P, Wang L, Cui J, Shi Z (2017). Discovery of a Rich Gene Pool of Bat SARS-related Coronaviruses Provides New Insights into the Origin of SARS Coronavirus. PLOS Pathogens, 13(11), e1006698. doi: 10.1371/journal.ppat.1006698.
Hul et al. 2021	Hul V, Delaune D, Karlsson EA, Hassanin A, Tey PO, Baidaliuk A, Gámbaro F, Tu VT, Keatts L, Mazet J, Johnson C, Buchy P, Dussart P, Goldstein T, Simon-Lorière E, Duong V (2021). A Novel SARS-CoV-2 Related Coronavirus in Bats from Cambodia. bioRxiv, 2021.01.26.428212. doi: 10.1101/2021.01.26.428212.
Kim et al. 2020	Kim Y, Kim S, Kim S, Kim E, Park S, Yu K, Chang J, Kim EJ, Lee S, Casel MAB, Um J, Song M, Jeong HW, Lai VD, Kim Y, Chin BS, Park J, Chung K, Foo S, Poo H, Mo I, Lee O, Webby RJ, Jung JU, Choi YK (2020). Infection and Rapid Transmission of SARS-CoV-2 in Ferrets. Cell Host & Microbe, 27(5), 704-709. doi: 10.1016/j.chom.2020.03.023.
Lau et al. 2005	Lau SKP, Woo PCY, Li KSM, Huang Y, Tsoi H, Wong BHL, Wong SSY, Leung S, Chan K, Yuen K (2005). Severe Acute Respiratory Syndrome Coronavirus-like Virus in Chinese Horseshoe Bats. Proceedings of the National Academy of Sciences, 102(39), 14040-14045. doi: 10.1073/pnas.0506735102.
Li et al. 2005	Li W, Shi Z, Yu M, Ren W, Smith C, Epstein JH, Wang H, Crameri G, Hu Z, Zhang H, Zhang J, McEachern J, Field H, Daszak P, Eaton BT, Zhang S, Wang L (2005). Bats Are Natural Reservoirs of SARS-Like Coronaviruses. Science, 310(5748), 676-679. doi: 10.1126/science.1118391.
Lin et al. 2017	Lin X, Wang W, Hao Z, Wang Z, Guo W, Guan X, Wang M, Wang H, Zhou R, Li M, Tang G, Wu J, Holmes EC, Zhang Y (2017). Extensive Diversity of Coronaviruses in Bats from China. Virology, 507, 1-10. doi: 10.1016/j.virol.2017.03.019.
Liu et al. 2021	Liu Y, Hu G, Wang Y, Zhao X, Ji F, Ren W, Gong M, Ju X, Zhu Y, Cai X, Wu J, Lan X, Xie Y, Wang X, Yuan Z, Zhang R, Ding Q (2021). Functional and Genetic Analysis of Viral Receptor ACE2 Orthologs Reveals a Broad Potential Host Range of SARS-CoV-2. bioRxiv, 2020.04.22.046565. doi: 10.1101/2020.04.22.046565.
Lu et al. 2020	Lu S, Zhao Y, Yu W, Yang Y, Gao J, Wang J, Kuang D, Yang M, Yang J, Ma C, Xu J, Qian X, Li H, Zhao S, Li J, Wang H, Long H, Zhou J, Luo F, Ding K, Wu D, Zhang Y, Dong Y, Liu Y, Zheng Y, Lin X, Jiao L, Zheng H, Dai Q, Sun Q, Hu Y, Ke C, Liu H, Peng X (2020). Comparison of SARS-CoV-2 Infections among 3 Species of Non-Human Primates. bioRxiv, 2020.04.08.031807. doi: 10.1101/2020.04.08.031807.
McAloose et al. 2020	McAloose D, Laverack M, Wang L, Killian ML, Caserta LC, Yuan F, Mitchell PK, Queen K, Mauldin MR, Cronk BD, Bartlett SL, Sykes JM, Zec S, Stokol T, Ingerman K, Delaney MA, Fredrickson R, Ivančić M, Jenkins-Moore M, Mozingo K, Franzen K, Bergeson NH, Goodman L, Wang H, Fang Y, Olmstead C, McCann C, Thomas P, Goodrich E, Elvinger F, Smith DC, Tong S, Slavinski S, Calle PP, Terio K, Torchetti MK, Di…
McAuliffe et al. 2004	McAuliffe J, Vogel L, Roberts A, Fahle G, Fischer S, Shieh W, Butler E, Zaki S, St. Claire M, Murphy B, Subbarao K (2004). Replication of SARS Coronavirus Administered into the Respiratory Tract of African Green, Rhesus and Cynomolgus Monkeys. Virology, 330(1), 8-15. doi: 10.1016/j.virol.2004.09.030.
Munster et al. 2020	Munster VJ, Feldmann F, Williamson BN, van Doremalen N, Pérez-Pérez L, Schulz J, Meade-White K, Okumura A, Callison J, Brumbaugh B, Avanzato VA, Rosenke R, Hanley PW, Saturday G, Scott D, Fischer ER, de Wit E (2020). Respiratory Disease in Rhesus Macaques Inoculated with SARS-CoV-2. Nature, 585(7824), 268-272. doi: 10.1038/s41586-020-2324-7.
Mykytyn et al. 2021	Mykytyn AZ, Lamers MM, Okba NMA, Breugem TI, Schipper D, van den Doel PB, van Run P, van Amerongen G, de Waal L, Koopmans MPG, Stittelaar KJ, van den Brand JMA, Haagmans BL (2021). Susceptibility of Rabbits to SARS-CoV-2. Emerging Microbes & Infections, 10(1), 1-7. doi: 10.1080/22221751.2020.1868951.
Peiris et al. 2003	Peiris J, Lai S, Poon L, Guan Y, Yam L, Lim W, Nicholls J, Yee W, Yan W, Cheung M, Cheng V, Chan K, Tsang D, Yung R, Ng T, Yuen K (2003). Coronavirus as a Possible Cause of Severe Acute Respiratory Syndrome. The Lancet, 361(9366), 1319-1325. doi: 10.1016/S0140-6736(03)13077-2.
Roberts & Subbarao 2006	Roberts A, Subbarao K (2006). Animal Models for SARS. The Nidoviruses, 581, 463-471. doi: 10.1007/978-0-387-33012-9_83.
Rockx et al. 2020	Rockx B, Kuiken T, Herfst S, Bestebroer T, Lamers MM, Munnink BBO, de Meulder D, van Amerongen G, van den Brand J, Okba NMA, Schipper D, van Run P, Leijten L, Sikkema R, Verschoor E, Verstrepen B, Bogers W, Langermans J, Drosten C, van Vlissingen MF, Fouchier R, de Swart R, Koopmans M, Haagmans BL (2020). Comparative Pathogenesis of COVID-19, MERS, and SARS in a Nonhuman Primate Model. Science, 3…
Schlottau et al. 2020	Schlottau K, Rissmann M, Graaf A, Schön J, Sehl J, Wylezich C, Höper D, Mettenleiter TC, Balkema-Buschmann A, Harder T, Grund C, Hoffmann D, Breithaupt A, Beer M (2020). Experimental Transmission Studies of SARS-CoV-2 in Fruit Bats, Ferrets, Pigs and Chickens. SSRN, 3578792. doi: 10.2139/ssrn.3578792.
Shi et al. 2020	Shi J, Wen Z, Zhong G, Yang H, Wang C, Huang B, Liu R, He X, Shuai L, Sun Z, Zhao Y, Liu P, Liang L, Cui P, Wang J, Zhang X, Guan Y, Tan W, Wu G, Chen H, Bu Z (2020). Susceptibility of Ferrets, Cats, Dogs, and Other Domesticated Animals to SARS-coronavirus 2. Science, 368(6494), 1016-1020. doi: 10.1126/science.abb7015.
Sia et al. 2020	Sia SF, Yan L, Chin AWH, Fung K, Choy K, Wong AYL, Kaewpreedee P, Perera RAPM, Poon LLM, Nicholls JM, Peiris M, Yen H (2020). Pathogenesis and Transmission of SARS-CoV-2 in Golden Hamsters. Nature, 583(7818), 834-838. doi: 10.1038/s41586-020-2342-5.
Sit et al. 2020	Sit THC, Brackman CJ, Ip SM, Tam KWS, Law PYT, To EMW, Yu VYT, Sims LD, Tsang DNC, Chu DKW, Perera RAPM, Poon LLM, Peiris M (2020). Infection of Dogs with SARS-CoV-2. Nature, 586(7831), 776-778. ISSN 1476-4687, doi: 10.1038/s41586-020-2334-5.
Suarez et al. 2020	Suarez DL, Pantin-Jackwood MJ, Swayne DE, Lee SA, DeBlois SM, Spackman E (2020). Lack of Susceptibility to SARS-CoV-2 and MERS-CoV in Poultry. Emerging Infectious Diseases, 26(12), 3074-3076. doi: 10.3201/eid2612.202989.
Suzuki et al. 2014	Suzuki J, Sato R, Kobayashi T, Aoi T, Harasawa R (2014). Group B Betacoronavirus in Rhinolophid Bats, Japan. Journal of Veterinary Medical Science, 76(9), 1267-1269. doi: 10.1292/jvms.14-0012.
Trimpert et al. 2020	Trimpert J, Vladimirova D, Dietert K, Abdelgawad A, Kunec D, Dökel S, Voss A, Gruber AD, Bertzbach LD, Osterrieder N (2020). The Roborovski Dwarf Hamster Is A Highly Susceptible Model for a Rapid and Fatal Course of SARS-CoV-2 Infection. Cell Reports, 33(10), 108488. doi: 10.1016/j.celrep.2020.108488.
van Doremalen et al. 2018	van Doremalen N, Schäfer A, Menachery VD, Letko M, Bushmaker T, Fischer RJ, Figueroa DM, Hanley PW, Saturday G, Baric RS, Munster VJ (2018). SARS-Like Coronavirus WIV1-CoV Does Not Replicate in Egyptian Fruit Bats (Rousettus Aegyptiacus). Viruses, 10(12). ISSN 1999-4915, doi: 10.3390/v10120727.
Wang et al. 2005	Wang M, Jing H, Xu H, Jiang X, Kan B, Liu Q, Wan K, Cui B, Zheng H, Cui Z, Yan M, Liang W, Wang H, Qi X, Li Z, Li M, Chen K, Zhang E, Zhang S, Hai R, Yu D, Xu J (2005). [Surveillance on severe acute respiratory syndrome associated coronavirus in animals at a live animal market of Guangzhou in 2004]. Zhonghua Liu Xing Bing Xue Za Zhi, 26(2), 84-87.
Watts et al. 2008	Watts D, Peters C, Newman P, Wang N, Yoshikawa N, Tseng C, Wyde P (2008). Evaluation of Cotton Rats as a Model for Severe Acute Respiratory Syndrome. Vector Borne and Zoonotic Diseases, 8(3), 339-344. doi: 10.1089/vbz.2007.0210.
Wu et al. 2020	Wu F, Zhao S, Yu B, Chen Y, Wang W, Song Z, Hu Y, Tao Z, Tian J, Pei Y, Yuan M, Zhang Y, Dai F, Liu Y, Wang Q, Zheng J, Xu L, Holmes EC, Zhang Y (2020). A New Coronavirus Associated with Human Respiratory Disease in China. Nature, 579(7798), 265-269. doi: 10.1038/s41586-020-2008-3.
Xiao et al. 2020	Xiao K, Zhai J, Feng Y, Zhou N, Zhang X, Zou J, Li N, Guo Y, Li X, Shen X, Zhang Z, Shu F, Huang W, Li Y, Zhang Z, Chen R, Wu Y, Peng S, Huang M, Xie W, Cai Q, Hou F, Chen W, Xiao L, Shen Y (2020). Isolation of SARS-CoV-2-related Coronavirus from Malayan Pangolins. Nature, 583(7815), 286-289. doi: 10.1038/s41586-020-2313-x.
Yang et al. 2013	Yang L, Wu Z, Ren X, Yang F, He G, Zhang J, Dong J, Sun L, Zhu Y, Du J, Zhang S, Jin Q (2013). Novel SARS-like Betacoronaviruses in Bats, China, 2011. Emerging Infectious Diseases, 19(6), 989-991. ISSN 1080-6040, doi: 10.3201/eid1906.121648.
Zhao et al. 2020	Zhao Y, Wang J, Kuang D, Xu J, Yang M, Ma C, Zhao S, Li J, Long H, Ding K, Gao J, Liu J, Wang H, Li H, Yang Y, Yu W, Yang J, Zheng Y, Wu D, Lu S, Liu H, Peng X (2020). Susceptibility of Tree Shrew to SARS-CoV-2 Infection. Scientific Reports, 10(1), 16007. doi: 10.1038/s41598-020-72563-w.
Zhou et al. 2020	Zhou P, Yang X, Wang X, Hu B, Zhang L, Zhang W, Si H, Zhu Y, Li B, Huang C, Chen H, Chen J, Luo Y, Guo H, Jiang R, Liu M, Chen Y, Shen X, Wang X, Zheng X, Zhao K, Chen Q, Deng F, Liu L, Yan B, Zhan F, Wang Y, Xiao G, Shi Z (2020). A Pneumonia Outbreak Associated with a New Coronavirus of Probable Bat Origin. Nature, 579(7798), 270-273. doi: 10.1038/s41586-020-2012-7.
